# Environment-dependent and often antagonistic effects of dominance and epistasis on heterosis in crosses between natural populations

**DOI:** 10.64898/2026.02.10.705147

**Authors:** Juan Diego Rojas-Gutierrez, Samuel J. Mantel, Christopher G. Oakley

**Affiliations:** Department of Botany and Plant Pathology, and the Center for Plant Biology, Purdue University, West Lafayette, IN 47907, USA

**Author notes:** Corresponding author: Christopher G. Oakley.

## Abstract

Genetic drift in natural populations reduces the efficacy of selection, promoting the fixation of deleterious recessive alleles with consequences for maladaptation and population persistence. Heterosis, or increased F_1_ fitness relative to the parental mean, has been proposed as a tool for investigating the role of drift on genetic variation in fitness, but its genetic basis and environmental dependence remain unclear in natural populations. We used heterozygous near-isogenic lines (NILs) derived from a cross between locally adapted *Arabidopsis thaliana* ecotypes to assess how specific genomic regions influence heterosis. Cumulative fitness, estimated as fruits per seedling, was evaluated in a greenhouse and two simulated native environments. There was strong overall heterosis in the greenhouse and one simulated environment. Non-additive effects in heterozygous NILs were highly environment- and background-dependent, varying in magnitude and sign, and no NIL had consistent effects across environments. The relative fitness of heterozygous NILs was not correlated with gene number or genomic load in the introgressed regions. Small heterozygous regions often had large effects, indicating that complementation of mildly deleterious alleles alone does not fully explain heterosis. Evidence of epistasis was also observed, including outbreeding depression in some NILs, likely due to negative additive-by-dominance interactions. Summed effects of individual heterozygous genomic regions often exceeded the fitness increase of the F_1_ suggesting dominance-by-dominance epistasis, but the direction of these epistatic effects depended on both genetic background and environment. Our results demonstrate that F_1_ fitness reflects both positive dominance and different epistatic interactions that are environment- and background-dependent.
