## Supplementary material for "Environment-dependent and often antagonistic effects of dominance and epistasis on heterosis in crosses between natural populations": Table S1

NIL	Bkg	WGS	Rel_Fit_GH	Rel_Fit_SW	Rel_Fit_IT	Number introgressions	Chr_First_Int	Chr_Second_Int	First_Int. start (Mb)	Second_Int. start (Mb)	First_Int. end (Mb)	Second_Int. end (Mb)	Size of First_int. (Mb)	Size of second_int. (Mb)	N_genes first_Int	N_genes second_Int	Total N. genes	Derived_count_non-synonimous	Derived_count_synonimous	Genomic_load
R_112	SW	yes	-32	63	-9	2	1	2	<0.00	<0.00	6.93	0.26	6.93	0.18	2024	62	2086	279	288	0.97
R_064	SW	yes	-32	85	-4	2	1	2	<0.00	<0.00	12.93	0.26	12.93	0.18	3480	51	3531	460	491	0.94
R_065	SW	yes	30	-26	7	2	1	4	16.81	<0.00	25.99	0.11	9.17	0.11	2236	30	2266	310	377	0.82
R_008	SW	yes	12	-5	4	1	1		24.84		30.42		5.57		1498		1498	197	216	0.91
R_067	SW	yes	-22	50	-5	1	2		11.09		19.69		8.6		2366		2366	253	251	1.01
R_068	SW	yes	-18	-2	2	1	3		<0.00		8.3		8.3		2461		2461	292	317	0.92
R_069	SW	yes	-21	52	-18	1	3		5.93		23.46		17.52		3665		3665	394	458	0.86
R_072	SW	yes	-14	-17	8	1	4		9.06		12.61		3.55		951		951	114	146	0.78
R_038	SW	yes	-32	-1	3	1	4		9.06		17.39		8.33		2315		2315	282	308	0.92
R_039	SW	no	43	15	-16	1	5		0.04		1.18		1.14		337		337	45	69	0.65
R_119	SW	yes	-10	61	-7	1	5		<0.00		9.11		9.1		2513		2513	326	359	0.91
R_011	SW	yes	38	-17	-1	1	5		9.04		21.98		12.94		2389		2389	334	427	0.78
R_013	SW	yes	44	-6	-4	1	5		15.97		26.97		11.01		3013		3013	420	469	0.9
R_073	SW	no	-7	-5	-5	1	5		22.58		26.95		4.37		1256		1256	168	142	1.18
C_108	IT	no	-11	-37	-8	2	1	5	3.76	0.04	9.94	0.06	6.19	0.01	1732	5	1737	135	168	0.8
C_056	IT	no	-10	21	-2	1	1		17.41		30.41		13		3348		3348	389	432	0.9
C_001	IT	yes	0	-7	-2	1	2		13.13		19.69		6.56		1865		1865	167	135	1.24
C_059	IT	yes	-7	-56	-3	2	1	3	27.89	1.36	30.42	11.61	2.52	10.25	701	2738	3439	338	298	1.13
C_110	IT	yes	0	-36	-3	2	2	3	0.07	10.04	0.1	22.93	0.03	12.89	10	2390	2400	277	282	0.98
C_106	IT	yes	-10	-57	-3	1	4		7.77		14.05		6.29		1717		1717	213	261	0.82
C_019	IT	yes	2	81	-15	1	4		11.92		14.51		2.59		756		756	68	47	1.45
C_021	IT	yes	-3	93	-4	1	5		<0.00		0.93		0.93		281		281	50	51	0.98
C_005	IT	yes	-14	4	-14	1	5		2.5		6.3		3.79		1089		1089	76	74	1.03
C_115	IT	yes	-14	-17	-6	1	5		2.5		9.35		6.85		1830		1830	151	193	0.78
C_003	IT	yes	-11	-59	-6	1	5		10.87		21.98		11.11		2116		2116	291	404	0.72
C_007	IT	yes	-3	4	-10	1	5		18.11		26.97		8.86		2448		2448	254	306	0.83
C_030	IT	no	-8	51	-8	1	5		21.4		24.67		3.27		917		917	55	77	0.71
C_025	IT	no	-1	81	1	1	5		25.02		26.95		1.93		568		568	57	64	0.89
